# Treatment of pancreatic cancer with irreversible electroporation and intratumoral CD40 antibody stimulates systemic immune responses that inhibit liver metastasis in an orthotopic model

**DOI:** 10.1101/2022.10.04.510847

**Authors:** Jayanth S. Shankara Narayanan, Tomoko Hayashi, Suna Erdem, Sara McArdle, Herve Tiriac, Partha Ray, Minya Pu, Zbigniew Mikulski, Aaron Miller, Karen Messer, Dennis Carson, Stephen P. Schoenberger, Rebekah R. White

## Abstract

**Background:** Pancreatic cancer (PC) has a poor prognosis, and most patients present with either locally advanced or distant metastatic disease. Irreversible Electroporation (IRE) is a non-thermal method of ablation used clinically in locally advanced PC, but most patients eventually develop distant recurrence. We have previously shown that IRE alone is capable of generating protective, neoantigen-specific immunity. Here we aim to generate meaningful therapeutic immune effects by combining IRE with local (intratumoral) delivery of a CD40 agonistic antibody (CD40Ab).

**Methods:** KPC46 organoids were generated from a tumor-bearing male KrasLSL-G12D-p53LSL-R172H-Pdx-1-Cre (KPC) mouse. Orthotopic tumors were established in the pancreatic tail of B6/129 F1J mice via laparotomy. Mice were randomized to treatment with either sham laparotomy, IRE alone, CD40Ab alone, or IRE followed immediately by CD40Ab injection. Metastatic disease and immune infiltration in the liver were analyzed 14 days post-procedure using flow cytometry and multiplex immunofluorescence imaging with spatial analysis. Candidate neoantigens were identified by mutanome profiling of tumor tissue for *ex vivo* functional analyses.

**Results:** The combination of IRE+CD40Ab improved median survival to greater than 35 days, significantly longer than IRE (21 days) or CD40Ab (24 days) alone (p<0.01). CD40Ab decreased metastatic disease burden, with less disease in the combination group than in the sham group or IRE alone. Immunohistochemistry of liver metastases revealed a more than two-fold higher infiltration of CD8+ T-cells in the IRE+CD40Ab group than in any other group (p<0.01). Multiplex immunofluorescence imaging revealed a 4-6-fold increase in the density of CD80+CD11c+ activated dendritic cells (p<0.05), which were spatially distributed throughout the tumor unlike the sham group, where they were restricted to the periphery. In contrast, CD4+FoxP3+ T-regulatory cells (p<0.05) and Ly6G+ MDSCs (P<0.01) were reduced and restricted to the tumor periphery in the IRE+CD40Ab group. T-cells from the IRE+CD40Ab group recognized significantly more peptides representing candidate neoantigens than did T-cells from the IRE or untreated control groups.

**Conclusions:** IRE can induce local tumor regression and neoantigen-specific immune responses. Addition of CD40Ab to IRE improved dendritic cell activation and neoantigen recognition, while generating a strong systemic anti-tumor T-cell response that inhibited metastatic disease progression.
