## Supplementary material for "Treatment of pancreatic cancer with irreversible electroporation and intratumoral CD40 antibody stimulates systemic immune responses that inhibit liver metastasis in an orthotopic model": List of KPC-46 peptides

### Sheet: Sheet1
Peptide	Patient	Peptide	Box	Row	Column	Peptide Notation	Pool Assignment
RTLQLSVWHYDRFGHNSFLG	KPC	60	1	E	12	XE12	P10
YDRFGHNSFLGEVEIAFDSW	KPC	61	1	F	1	F1	P1
YTFGEPENGKLGLPSELLMN	KPC	62	1	F	2	F2
KLGLPSELLMNHRSPQRVLG	KPC	63	1	F	3	F3
PYRVSHPKSPGQPLHNSSRT	KPC	64	1	F	4	F4
PGQPLHNSSRTQASTRGNEA	KPC	65	1	F	5	F5
LELAGEVAHTTGRKHVTPED	KPC	66	1	F	6	F6
TTGRKHVTPEDVRLVVQNNE	KPC	67	1	F	7	F7
DGKETLETISNEEPSALSEK	KPC	68	1	F	8	F8
SNEEPSALSEKSNPTESVSK	KPC	69	1	F	9	F9
ANEMTATQLVTSDGLHAEVS	KPC	70	1	F	10	F10
VTSDGLHAEVSGVGYSGEGT	KPC	71	1	F	11	F11
EALEAGGCDLETLRKIIQGR	KPC	72	1	F	12	F12
LETLRKIIQGRPLPAELRAK	KPC	73	1	G	1	G1	P2
SPAPSPSPSPLFGFCPANFS	KPC	74	1	G	2	G2
PLFGFCPANFSPINASPVIQ	KPC	75	1	G	3	G3
DTYVHDAYGLFQECRSRVAH	KPC	76	1	G	4	G4
LFQECRSRVAHWGWPLGPAP	KPC	77	1	G	5	G5
RGRGDTEASGRVAPTDPPKA	KPC	78	1	G	6	G6
GRVAPTDPPKATEPATASNP	KPC	79	1	G	7	G7
CIREARRRAVIEVQTLITYL	KPC	80	1	G	8	G8
VIEVQTLITYLDLKEALEKR	KPC	81	1	G	9	G9
KRALQEFSELNERMAELRSL	KPC	82	1	G	10	G10
LNERMAELRSLKQKVSRQLR	KPC	83	1	G	11	G11
RLSQWVTVHTQDVCRSGFGV	KPC	84	1	G	12	G12
TQDVCRSGFGVVHVADAVFL	KPC	85	1	H	1	H1	P3
HHVPAALLPPGPHKGPDGKA	KPC	86	1	H	2	H2
PGPHKGPDGKAGATRRSLDD	KPC	87	1	H	3	H3
RERDSVRARLSPEGTVPTCP	KPC	88	1	H	4	H4
LSPEGTVPTCPLCSKTFSCT	KPC	89	1	H	5	H5
GHSNYRSYHSHRAHLLGDRN	KPC	90	1	H	6	H6
SHRAHLLGDRNRNSPSYTLK	KPC	91	1	H	7	H7
DLLAQLLALILRLWRVVLACWH	KPC	92	1	H	8	H8
VSAASDTVEKALSTMTAMPF	KPC	93	1	H	9	H9
KALSTMTAMPFSPLRSYVSA	KPC	94	1	H	10	H10
TEYAVSDEANPHMPASPVKC	KPC	95	1	H	11	H11
NPHMPASPVKCSQNDEQVRV	KPC	96	1	H	12	H12
RLLDFMYEGRLDLHSLPVED	KPC	97	2	A	1	A1	P4
RLDLHSLPVEDVLAAASYLH	KPC	98	2	A	2	A2
MYEGRLDLHSLPVEDVLAAA	KPC	99	2	A	3	A3
LNQSSPTSKEVAVLSAPAGS	KPC	100	2	A	4	A4
EVAVLSAPAGSPEDTSDPPP	KPC	101	2	A	5	A5
WVQRRREALKRGEDVPADIL	KPC	102	2	A	6	A6
KRGEDVPADILTQILKAEEG	KPC	103	2	A	7	A7
SFSSPGSSLFSSFSSAMKQT	KPC	104	2	A	8	A8
FSSFSSAMKQTPQAPSGLME	KPC	105	2	A	9	A9
KKVDELQQQVKLHRSSLESA	KPC	106	2	A	10	A10
VKLHRSSLESAKQELVDYKQ	KPC	107	2	A	11	A11
ALAKLSYVLGQPGLNLNDRK	KPC	108	2	A	12	A12
GQPGLNLNDRKKLLAKDLRG	KPC	109	2	B	1	B1	P5
RPASHGGSPLQPASCSGSLF	KPC	110	2	B	2	B2
LQPASCSGSLFLWLTLCALL	KPC	111	2	B	3	B3
LLFQGARAYRDHISIEDCSV	KPC	112	2	B	4	B4
RDHISIEDCSVNHLQESLKS	KPC	113	2	B	5	B5
PNLKGATDHTQRLSVITKDL	KPC	114	2	B	6	B6
TQRLSVITKDLFQVAFNRVA	KPC	115	2	B	7	B7
SRPFGVALLFGGVDEKGPQL	KPC	116	2	B	8	B8
FGGVDEKGPQLFHMDPSGTF	KPC	117	2	B	9	B9
RILSAIKMQLIKGHNSGEPF	KPC	118	2	B	10	B10
LIKGHNSGEPFYKAVEEVVQ	KPC	119	2	B	11	B11
IACSSCMRSVDGKAACSQCE	KPC	120	2	B	12	B12
VDGKAACSQCERALCGQCVY	KPC	121	2	C	1	C1	P6
PELQQQNTDSNYQTEQKANY	KPC	122	2	C	2	C2
SNYQTEQKANYISSAADNIR	KPC	123	2	C	3	C3
EEREECKGKQKDGSSFGEYG	KPC	124	2	C	4	C4
QKDGSSFGEYGGWYKACKVD	KPC	125	2	C	5	C5
YLYCRHLNQMKKYNFDGKME	KPC	126	2	C	6	C6
MKKYNFDGKMESITVVKLLS	KPC	127	2	C	7	C7
AIYKKSQHMTEVVRHCPHHE	KPC	128	2	C	8	C8
TEVVRHCPHHERCSDGDGLA	KPC	129	2	C	9	C9
CNYSERYYGGGGGGGGGAAG	KPC	130	2	C	10	C10
GGGGGGGGAAGGGSPGDKAEG	KPC	131	2	C	11	C11
GAGARRRRTRCRRCQACVRT	KPC	132	2	C	12	C12
RCRRCQACVRTECGDCHFCR	KPC	133	2	D	1	D1	P7
QKEPTGRVEVKKEKDRAPVS	KPC	134	2	D	2	D2
VKKEKDRAPVSPSSPSGVSS	KPC	135	2	D	3	D3
PSLGVKATHPLPTFEPPSWQ	KPC	136	2	D	4	D4
PLPTFEPPSWQVAEQSSGAL	KPC	137	2	D	5	D5
RELWALESNRAKLCHYLSLD	KPC	138	2	D	6	D6
RAKLCHYLSLDDTDYCFPSL	KPC	139	2	D	7	D7
GTLQPNPPLKLQPDHGAGSV	KPC	140	2	D	8	D8
KLQPDHGAGSVLVPEQGGYK	KPC	141	2	D	9	D9
HQDATDPEALWGVHQTEADS	KPC	142	2	D	10	D10
LWGVHQTEADSTSEGPEDEA	KPC	143	2	D	11	D11
CTAEQDAALARRFRALETRM	KPC	144	2	D	12	D12
ARRFRALETRMDAGVWATCA	KPC	145	2	E	1	E1	P8
NGTVLPKKPSASLPSPSGAR	KPC	146	2	E	2	E2
SASLPSPSGARKEVVVPVTK	KPC	147	2	E	3	E3
SASSGPNSGSAINMPGVDSG	KPC	148	2	E	4	E4
SAINMPGVDSGEGTRLRNVP	KPC	149	2	E	5	E5
TTRGSQPSRTERDGDRKCPP	KPC	150	2	E	6	E6
TERDGDRKCPPSILRPRRQE	KPC	151	2	E	7	E7
AGGVAGVIVGHPFDTVKVRL	KPC	152	2	E	8	E8
GHPFDTVKVRLQVQSTEKPQ	KPC	153	2	E	9	E9
PRTCHPTRENEGTTWGSQPS	KPC	154	2	E	10	E10
NEGTTWGSQPSRTERDGNRK	KPC	155	2	E	11	E11
AACLKPLKPAWDVLRPSHDQ	KPC	156	2	E	12	E12
AWDVLRPSHDQSTFESTAGN	KPC	157	2	F	1	XF1	P9
NAVYGKGDSLPSDEEVKLDQ	KPC	158	2	F	2	XF2
LPSDEEVKLDQDGLVPFCDE	KPC	159	2	F	3	XF3
LPSDEEVKLDQSSILTFFFK	KPC	160	2	F	4	XF4
SAARVSRSNSHPRTRHPTRE	KPC	161	2	F	5	XF5
SHPRTRHPTRENEGTTRGSQ	KPC	162	2	F	6	XF6
GGSSRDSEPRNPGAPPAEPL	KPC	163	2	F	7	XF7
RNPGAPPAEPLCVENDSSSL	KPC	164	2	F	8	XF8
VVKYESGPDGGEEGTPRRAS	KPC	165	2	F	9	XF9
GGEEGTPRRASLCGKRQQQP	KPC	166	2	F	10	XF10
PLPDRPREKEEPVVWETNEA	KPC	167	2	F	11	XF11
EEPVVWETNEAIECHLSDLL	KPC	168	2	F	12	XF12
RIAFLWASGCCPLLNRFQLV	KPC	169	2	G	1	XG1	P10
CCPLLNRFQLVFYLSLSSIT	KPC	170	2	G	2	XG2
PRQSCHDWIGPPDKYSNLRP	KPC	171	2	G	3	XG3
GPPDKYSNLRPVHFHIPENE	KPC	172	2	G	4	XG4
DEIDSAVKMLLSLKVSYKAA	KPC	173	2	G	5	XG5
LLSLKVSYKAAMGEEYKAGC	KPC	174	2	G	6	XG6
QWAALEDCTQTFAFICEFGV	KPC	175	2	G	7	XG7
QTFAFICEFGVGRSLACEGH	KPC	176	2	G	8	XG8
